# Sequence features do not drive karyotypic evolution: what are the missing correlates of genome evolution?

**DOI:** 10.1101/2022.08.05.502633

**Authors:** Thomas D. Brekke, Alexander S. T. Papadopulos, Martin T. Swain, John F. Mulley

**Author notes:** To whom correspondence should be addressed: Thomas Brekke.

## Abstract

Genome rearrangements are prevalent across the tree of life and even within species. After two decades of research, various suggestions have been proposed to explain which features of the genome are associated with rearrangements and the breakpoints between rearranged regions. These include: recombination rate, GC content, repetitive DNA content, gene density, and markers of chromatin conformation. Here, we use a set of six aligned rodent genomes to identify regions that have not been rearranged and characterize the breakpoint regions where rearrangements have occurred. We found no strong support for any of the expected correlations between breakpoint regions and a variety of genomic features previously identified. These results call into question the utility and repeatability of identifying chromatin characteristics associated with rearranged regions of the genome and suggest that perhaps a different explanation is in order. We analyzed rates of karyotypic evolution in each of the six lineages and found that the Mongolian gerbil genome has had the most rearrangements. That gerbils exhibit very rapid sequence evolution at a number of key DNA repair genes suggests an alternative hypothesis for patterns of genome rearrangement: karyotypic evolution may be driven by variation at a few genes that control the repair pathway used to fix double-stranded DNA breaks. Such variation may explain the heterogeneity in the rates of karyotypic evolution across species. While currently only supported by circumstantial evidence, a systematic survey of this hypothesis is now warranted.
