## Supplementary material for "Sequence features do not drive karyotypic evolution: what are the missing correlates of genome evolution?": Table S1 Literature Review Detail

### Sheet: STable 1 Breakpoint detail
					category:			Recombination-related			Repetitive Sequence Motifs							Chromatin Conformation and Epigenetics									Evolutionary Constraints
Taxa	Species used to identify breaks	Citation	Year published	time to common ancestor of species in analysis (MYA)	Model	Breakpoint re-use		Recombination hotspot density	Recombination rate	GC content		Segmental duplications	Repetitive DNA (Transposons)	Centromeres	Telomeres	repetitive DNA (Kmer content)		distance to origin of replication	Transcription factor binding sites (CTCF sites)	CpG islands	Epigenetic state: CpG methylation	Active Chromatin markers	DNase 1 hypersensitivity sites	Lamina-associated-domains (negatively correlated with open chomatin)	transcription level		CNE (conserved noncoding element)	Gene density	CDS density	Gene length	TADs
Mammalia	human, mice	Nadler and Taylor	1984		Random Breakage Model	No		na	na	na		na	na	na	na	na		na	na	na	na	na	na	na	na		na	na	na	na	na
Mammalia	human, mice	Eichler and Sankoff	2003	90	Random Breakage Model	No		na	na	na		High in breakpoints (primate-specific)	High in breakpoints	Enriched in breakpoints	Enriched in breakpoints	na		na	na	na	na	na	na	na	na		na	na	na	na	na
Mammalia	human, mice	Trinh et al.	2004	90	random Breakage Model	No		na	na	na		na	na	na	na	na		na	na	na	na	na	na	na	na		na	na	na	na	na
Mammalia	human, mice, rat	Zhao et al	2004	90	Fragile sites	Yes		na	na	na		na	na	Enriched in breakpoints	na	na		na	na	na	na	na	na	na	na		na	na	na	na	na
Mammalia	human, house mouse, rat, dog, cat, pig, cattle, horse	Murphy, et al.	2005	96	Fragile sites	Yes		na	na	na		High in breakpoints (primate-specific)	na	Enriched in breakpoints	No enrichment in breakpoints	na		na	na	na	na	na	na	na	na		na	High in breakpoints ( 12.3 genes per Mbp versus 17.6 genes per Mbp in breakpoints)	na	na	na
Mammalia	dog human	Weber and Ponting	2005	96	Fragile sites	na		na	na	high in breakpoints		na	na	na	na	na		na	na	na	na	na	na	na	na		na	na	na	na	na
Amniotes	human, house mouse, rat, dog, cat, pig, cattle, horse	Ruiz-Herrrera	2006	96	Fragile sites	yes		na	na	na		High in breakpoints	na	na	na	na		na	na	na	na	na	na	na	na		na	na	na	na	na
Mammalia	human, house mouse, rat, dog	Ma, et al.	2006	96	Fragile sites	No		na	na	High in breakpoints		High in breakpoints	High in breakpoints	na	na	na		na	na	na	na	na	na	na	na		na	High in breakpoints (20genes/MB vs 8genes/MB in HSBs)	na	na	na
Chrodates	human, teleost	Kikuta	2007		Intergenic	yes		na	na	na		na	na	na	na	na		na	na	na	na	na	na	na	na		de-enriched in breakpoints (enriched in HSBs)	de-enriched in breakpoints (enriched in HSBs)	na	na	na
Chrodates	human, teleost	Becker	2007		Intergenic	yes		na	na	na		na	na	na	na	na		na	na	na	na	na	na	na	na		na	de-enriched in breakpoints (enriched in HSBs)	na	na	na
Mammalia	human, mouse, rat, cow, dog, opossum	Kemkemer et al.	2009		Fragile sites	yes		na	na	na		High in breakpoints	na	na	na	na		na	na	na	na	na	na	na	na		na	High in breakpoints	na	na	na
human	human, opossum, chicken	Mongin	2009	312	Intergenic	yes		na	na	na		na	na	na	na	na		na	na	na	na	na	na	na	na		de-enriched in breakpoints (enriched in HSBs)	enriched for genes with simple regulation (housekeeping genes), deenriched for genes with complex regulation (i.e. those involved in development)	na	na	na
Amniotes	human, chimp, macaque, house mouse, rat, dog, pig, cattle, opossum, chicken	Larkin, et al.	2009	312	fragile sites	Yes		Low in breakpoints	Low in breakpoints	na		Enriched in breakpoints	na	na	na	na		na	na	High in breakpoints	na	na	na	na	na		na	High in breakpoints (133 vs 96 exoniphy in EBRs vs HSBs)	na	na	na
Mammalia	human, chimp, macaque, house mouse, rat, dog	Lemaitre et al.	2009	96	intergenic, but chromosomal state matters	Yes		na	na	high GC in breakpoints (strongly correlated with isochores)		na	na	na	na	na		high breakpoint density at ORI, presumed because of open chromatin state	na	na	hypomethylation in breakpoints	na	na	na	presumed higher due to open chromatin structure		na	high density (small inter-gene distance)in breakpoints	na	na	na
hominoid	gibbons, humans	Carbone, et al.	2009	20		na		na	na	na		High in breakpoints	High in breakpoints	na	na	na		na	na	na	hypomethylation in breakpoints	na	na	na	na		na	na	na	na	na
rodentia	house mouse, rat, deer mouse, chinese hamster, squirrel	Mlynarksi, et al.	2010	71		Yes		na	na	na		na	na	Involved in breakages	na	na		na	na	na	na	na	na	na	na		na	na	na	na	na
na	na	Farre et al.	2013	na	integrative	na		na	low in rearranged czomes	na		na	na	na	na	na		na	na	na	na	na	na	na	na		na	na	na	na	na
hamsters	P. robo and P sungorus	Paco et al.	2013	14		na		na	na	na		na	na	na	High in breakpoints	na		na	na	na	na	na	na	na	na		na	na	na	na	na
human, macaque	macaque	Ullastres, et al.	2014			na		na	low in breakpoints	na		na	na	na	na	na		na	na	na	na	na	na	na	na		na	High in breakpoints	na	na	na
mammalia	6 rodents, 6 outgroup mammals	Capilla, et al.	2016	96		na		na	low in breakpoints	na		na	na	na	na	na		na	High in breakpoints	na	na	active chromatin marks enriched (H3K4me3)	Enriched in breakpoints	de-enriched in breakpoints	RNA pol II sites enriched		na	High in breakpoints (0.18genes/10kb vs 0.09 genes/10kb)	na	na	na
archosauria	21 birds, alligator, turtle, snake, anole, opossum	Farre et al.	2016	312		na		na	na	na		na	na	na	na	na		na	na	na	na	na	na	na	na		de-enriched in breakpoints (enriched in HSBs)	high in breakpoints ("0.14 genes per 10kb in HSBs vs 0.24 genes/10kb in other genome intervals")	na	na	na
birds	27 birds	Damas, et al.	2018	114		na		na	na	na		na	na	na	na	na		na	na	na	na	na	na	na	na		de-enriched in breakpoints	na	na	na	na
mus	mus musculus rattus norvegicus, mus caroli, and mus pahari	Thybert, et al.	2018	6		na		na	na	na		na	High in breakpoints	na	na	na		na	na	na	na	na	na	na	na		na	na	na	na	na
birds	saker falcon, budgerigar, ostrich	O'Connor, et al.	2018	114		na		na	na	na		na	na	na	na	na		na	na	na	na	na	na	na	na		de-enriched in breakpoints	na	na	na	na
	Hmnaa, gibbon	Lazar et al.	2018			na		na	na	na								na	na	na	na	na	na	na	na		na	na	na	na	synteny breakpoints are enriched in TAD boundaries
cetartiodactyla	14 cetartidactyla	Farre, et al.	2019	78		na		na	na	na		no enrichment in EBRs	High in breakpoints	na	na	na		na	High in breakpoints	na	na	na	na	na	na		na	na	na	na	na
ciclids	4 ciclid speces	Penso-Dolfin, et. al.	2020			na		na	na	na		na	high in breakpoints	na	na	na		na	na	na	na	na	na	na	na		na	na	na	na	na
Rodentia	house mouse, rat, mongolian gerbil, chinese hamster, deer mouse, vole	this paper	2020.1	33		na		na	low in breakpoints	lower in BPs		na	na	na	na	slight difference between BPR and SF, but much variance is not explained		na	No difference between breakpoints and syntenic fragments	na	na	na	na	na	na		na	No difference between breakpoints and syntenic fragments (differences earlier are because of bad counting of genes)	ever so slightly Higher in breakpoints - 2 bases per kb	Shorter genes in breakpoints than SFs	na
					n = 26 studies			1	4	3		8	6	4	3			1	2	1	2	1	1	1	2		5	11
						mean		3.29412
						median		2

### Sheet: Table 1 Breakpoint Summary
Citation	Year	Model	Breakpoint Reuse?	Recombintaion Rate in BPs vs Genome	Density of various Sequence Motifs	Chromatin conformation and epigenetics	Density of things that may cause Evolutionary Constraints	Notes on Recombintaion	Notes on Sequence Motifs	Notes on Chromatin conformation and epigenetics	Notes on Evolutionary Constraints
Nadler and Taylor	1984	Random Breakage Model	No	na	na	na	na
Eichler and Sankoff	2003	Random Breakage Model	No	na	Various motifs High in BPs	na	na		Telomeric repeats, centromereic repeats, transposons, and segmental duplications all enriched in breakpoints
Trinh et al.	2004	Random Breakage Model	No	na	na	na	na
Zhao et al.	2004	Fragile sites	Yes	na	Centromeres High in BPs	na	na		Only centromeric repeats enriched in breakpoints
Murphy, et al.	2005	Fragile sites	Yes	na	Various motifs High, telomeres Low in BPs	na	High		Centromeric repeats and segmental duplications but NOT telomeric repeats are enriched in breakpoints		Gene density is high in breakpoints
Weber and Ponting	2005	Fragile sites	na	na	GC high in BPs	na	na		GC content was enriched in breakpoints
Ruiz-Herrrera	2006	Fragile sites	Yes	na	Segmental duplications high in BPs	na	na		Segemental duplications enriched in breakpoints
Ma, et al.	2006	Fragile sites	Yes	na	Various motifs high in BPs	na	High		GC content, Segmental duplications, transposons enriched in BPs		Gene density is high in breakpoints
Kikuta	2007	Intergenic	Yes	na	na	na	Low				Genes and CNEs are de-enriched in breakpoints
Becker	2007	Intergenic	Yes	na	na	na	Low				Genes are de-enriched in breakpoints
Kemkemer et al.	2009	Fragile sites	Yes	na	Segmental duplications high in BPs	na	High		Segemental duplications enriched in breakpoints		Gene density is high in breakpoints
Mongin	2009	Intergenic	Yes	na	na	na	Mixed				CNEs and genes with complex regulation are de-enriched in BPs, genes with simple regulation are enriched in BPs
Larkin, et al.	2009	Fragile sites	Yes	Low	Segmental duplications high in BPs	Open	High	Hotspot density and overall recombination rate are low in BPs	Segemental duplications enriched in breakpoints	CpG islands enriched in breakpoints, suggesting open chromatin state	Higher exoniphy in breakpoints
Lemaitre et al.	2009	Intergenic	Yes	na	GC high in BPs	Open	Mixed		GC content was enriched in breakpoints	Distance to ORI, hypomethylation, and higher transcription leveles all suggest open chromatin state	Few BPs hit genes, but BPs more often in areas with small inter-gene distances
Carbone, et al.	2009	na	na	na	Various motifs high in BPs	Open	na		Segemental duplications and transposons enriched in breakpoints	Hypomethylation suggests an open chromatin state
Mlynarksi, et al.	2010	na	Yes	na	Centromeres High in BPs	na	na		Centromeres are enriched in breakpoints
Farre et al	2013	na	na	Low	na	na	na	Recombination rate is low in breakpoints
Paco et al	2013	na	na	na	Telomeres high in BPs	na	na		Telomeric repeats are enriched in breakpoints
Ullastres, et al	2014	na	na	Low	na	na	High	Recombination rate is low in breakpoints			Gene density is high in breakpoints
Capilla, et al.	2016	na	na	na	na	Open	High			cLADs enriched in Breakpoints suggest open chromatin	Gene density is high in breakpoints
Farre et al.	2016	na	na	na	na	na	Mixed				Gene density is high in BPs, but CNEs are de-enriched
Damas, et al.	2018	na	na	na	na	na	Low				CNEs are de-enriched in breakpoints
Thybert et al.	2018	na	na	na	Transposons high in BPs	na	na
O'Connor, et al.	2018	na	na	na	na	na	Low				CNEs are de-enriched in breakpoints
Lazar	2018	na	na	na	na	na	Low				TAD boundaries are enriched in breakpoints
Farre, et al.	2019	na	na	na	Transposons high in BPs, no enrichment for segmental duplications	Open	na		Segmental duplications are not enriched in BPs but Transposons high	Transcription factor binding sites are enriched in breakpoints
Penso-Dolfin, et. al.	2020	na	na	na	Transposons high in BPs	na	na		Transposons are enriched in BPs
this paper	2020	na	na	Low	No difference	No difference	No difference
